# The Mycobacterium tuberculosis ESX effector promotes pyroptosis-dependent pathogenicity and dissemination

**DOI:** 10.1101/2025.05.13.653593

**Authors:** Yajie Shen, Yifan He, Anke Chen, Yuanyuan Li, Yuhui Gao, Xuehe Liu, Lu Geng, Menglin Ye, Yuxin Qiu, Lu Zhang, Yicheng Sun, Hua Yang, Jixi Li

## Abstract

Graphic Abstract

*Mycobacterium tuberculosis* (Mtb) remains a major global health threat, partly due to the extensive cytotoxicity induced during infection. Although GSDMD-mediated excessive pyroptosis promotes pathogen dissemination and tissue damage in tuberculosis, the mechanism remains poorly understood. Here, we identify the effector EccB_5_, a component of the Mtb ESX-5 secretion system, as a key driver of pyroptosis and hyperinflammatory responses. EccB_5_ enhances Mtb virulence by inducing pyroptosis of macrophages, promoting bacterial dissemination and exacerbating lung pathology. Conditional knockdown EccB_5_ increases host cell viability. Mechanistically, EccB_5_ directly interacts with GSDMD, strengthens its association with caspase-1, and facilitates caspase-1-mediated cleavage of GSDMD both *in vitro* and *in vivo*. In summary, our findings uncover a precise mechanism by which Mtb modulates host responses and advances its pathogenicity.
