## Supplementary table for "The Mycobacterium tuberculosis ESX effector promotes pyroptosis-dependent pathogenicity and dissemination"

### Sheet: Table S1
Table S1. Putative M. tuberculosis Proteins Interacting with GSDMD Identified by Proteome Microarray Screening
Locus Tag	Gene Name	Protein Name	Molecular Weight (kDa)	Functional Annotation	Subcellular Localization	Microarray Signal Intensity
Rv1782c	eccB5	ESX-5 secretion-associated protein EccB5	53.7	Type VII secretion system component	Cell envelope and cell wall	High
Rv2315c	—	Conserved hypothetical protein	54.5	Unknown function (conserved in pathogenic mycobacteria)	Predicted cytoplasmic	Medium

### Sheet: Table S2
Table S2. LC-MS/MS analysis.
No.	Protein Name	Protein ID (UniProt)	Species	Score Mascot: Mascot
1	KRT1	O00522	HUMAN	744
2	DHX9	Q08211	HUMAN	496
4	DNAJC7	Q99615	HUMAN	492
5	EIF4A1	P60842	HUMAN	408
3	PARP1	P09874	HUMAN	366
6	DDX1	Q92499	HUMAN	313
6	GSDMD	P57764	HUMAN	272
8	RACK1	P63244	HUMAN	269
7	CAPRIN1	Q14444	HUMAN	170
9	DHCR7	Q9UBM7	HUMAN	39

### Sheet: Table S3
Table S4 Bacterial strains and plasmids used in this study
Name	Description	Reference
Strains
E. coli DH5α	F- 80lacZ M15 (lacZYA–argF)U169eoR recA1 endA1 hsdR17 phoA supE44-thi-1 gyrA96 relA1	Laboratory stock
E.coli BL21 (DE3)	F- ompT hsdSB (rB- mB-) gal dcm (DE3)	Laboratory stock
M. tuberculosis H37Rv	wild type M. tuberculosis virulent reference strain	Laboratory stock
H37Rv (Rv1782c_cKDTet)	Anhydrotetracycline (ATc) induced Rv1782c knockdown strain in M. tuberculosis H37Rv :: kana	This study
M. smegmatis mc²155	Wild-type M. smegmatis strain; commonly used non-pathogenic mycobacterial model	Laboratory stock
M. smeg-EccB5	M. smegmatis strain expressing Mtb EccB5 from pMV261-EccB5 plasmid	This study
M. smeg-EccB5 N del	M. smegmatis strain expressing N-terminally truncated Mtb EccB5 from pMV261-EccB5 N del	This study
M. smeg-EccB5 C del	M. smegmatis strain expressing C-terminally truncated Mtb EccB5 from pMV261-EccB5 C del	This study
M. smeg-EccB5-R406A	M. smegmatis strain expressing EccB5 R406A point mutant from pMV261-EccB5 (R406A)	This study
M. smeg-EccB5-E434Q	M. smegmatis strain expressing EccB5 E434Q point mutant from pMV261-EccB5 (E434Q)	This study
M. smeg-EccB5-W437E	M. smegmatis strain expressing EccB5 W437E point mutant from pMV261-EccB5 (W437E)	This study
Plasmids
pLJR965	E. coli/ Mycobacterium shuttle plasmid, harboring a tetracycline-inducible dcas9	Gift from Dr. Sun YC
pLJR965-sgRv1782c (Rv)	KanR, pLJR965 harboring specific sgRNA targeting the non-template strand of the Rv1782c in H37Rv	This study
Plasmid-psPAX2	For generation lentiviral packaging plasmid	Addgene plasmid # 12260
Plasmid-pMD2.G	For generation lentiviral packaging plasmid	Addgene plasmid # 12259
pCDH-GFP	Lentiviral expression vector encoding GFP (or as control vactor)	Gift from Dr. Ma J
pCDH-GFP-EccB5	Lentiviral vector expressing EccB5 fused to GFP	This study
pCDH-GFP-EccB5 N del	Lentiviral vector expressing N-terminally truncated EccB5 fused to GFP	This study
pCDH-GFP-EccB5 C del	Lentiviral vector expressing C-terminally truncated EccB5 fused to GFP	This study
pCDH-GFP-Rv2315c	Lentiviral vector expressing Rv2315c fused to GFP	This study
pCDNA3.1	Mammalian expression vector backbone	Laboratory stock
pCDNA3.1-Flag-EccB5	Mammalian expression vector for Flag-tagged EccB5	This study
pCDNA3.1-HA-GSDMD	Mammalian expression vector for HA-tagged human GSDMD	Laboratory stock
pCDNA3.1-Myc-caspase-1	Mammalian expression vector for Myc-tagged human caspase-1	Laboratory stock
pMV261	E. coli–Mycobacterium shuttle plasmid carrying the hsp60 promoter for constitutive expression in mycobacteria; kanamycin resistance marker	Gift from Dr. Zhang L
pMV261-EccB5	Plasmid for constitutive expression of full-length EccB5 in mycobacteria	This study
pMV261-EccB5 N del	Plasmid expressing EccB5 with N-terminal deletion in mycobacteria	This study
pMV261-EccB5 C del	Plasmid expressing EccB5 with C-terminal deletion in mycobacteria	This study
pMV261-EccB5 (R406A)	Plasmid expressing EccB5 with point mutation R406A in mycobacteria	This study
pMV261-EccB5 (E434Q)	Plasmid expressing EccB5 with point mutation E434Q in mycobacteria	This study
pMV261-EccB5 (W406E)	Plasmid expressing EccB5 with point mutation W437E in mycobacteria	This study
pmCherry-N1	Mammalian expression vector with mCherry	Laboratory stock
pmCherry-N1-GSDMD	Expression of mCherry-tagged GSDMD	Laboratory stock
pmCherry-N1-GSDMD 1-144	Expression of GSDMD N-terminal (1–144) fragment	Laboratory stock
pmCherry-N1-GSDMD 1-176	Expression of GSDMD N-terminal (1–176) fragment	Laboratory stock
pmCherry-N1-GSDMD 276-484	Expression of GSDMD C-terminal (276–484) fragment	Laboratory stock
pMST3	Bacterial expression vector with T7 promoter; encodes N-terminal and/or C-terminal His-tag for protein purification	Laboratory stock
pMST3-EccB5	Expression of His-SUMO tagged GSDMD in E. coli using pMST3 vector	This study
pMST3-GSDMD	Expression of His-SUMO tagged EccB5 in E. coli using pMST3 vector	This study

### Sheet: Table S4
Table S3. oligonucleotides used in this study
Gene	Sequence
qPCR-Mus β-actin-F	GGCTGTATTCCCCTCCATCG
qPCR-Mus β-actin-R	CCAGTTGGTAACAATGCCATGT
qPCR-Mus Il1b-F	GCAACTGTTCCTGAACTCAACT
qPCR-Mus Il1b-R	ATCTTTTGGGGTCCGTCAACT
qPCR-Mus Il18-F	GACTCTTGCGTCAACTTCAAGG
qPCR-Mus Il18-R	CAGGCTGTCTTTTGTCAACGA
qPCR-Mus Tnf -F	GAACTGGCAGAAGAGGCACT
qPCR-Mus Tnf-R	CGTGGTGGCCCCTGCCACAAG
pcDNA3.1-Flag-EccB5-F	CACCATCACCATCACCATAAGCTTGTGGCTGAAGAGAGCCGCGGGCAGCG
pcDNA3.1-Flag-EccB5-R	CACTGCCTCCACCGCCCTCGAGTTTCGGTACCACCAACTCTGCAGGGGTC
pCDH-GFP-EccB5-F	CATAGAAGATTCTAGAGCTAGCATGGACTACAAAGACCATGACGGTGAT
pCDH-GFP-EccB5-R	CGGATCCATTTAAATTCGAATTCTTTCGGTACCACCAACTCTGCAGGGG
pMV261-EccB5-F	CAAGACAATTGCGATGGACTACAAAGACCATGACGGTGATTATAAAGATC
pMV261-EccB5-R	CCATGAATTCTGCAGCTGGATCTTTCGGTACCACCAACTCTGCAGGGGTC
pMST3-EccB5-F	TCACAGAGAACAGATTGGTGGATCCGTGGCTGAAGAGAGCCGCGGG
pMST3-EccB5-R	CAGTGGTGGTGGTGGTGGTGCTCGAGTCATTTCGGTACCACCAAC
pCDH-GFP-EccB5 N del-F	GGATGACGATGACAAGCTCGAGGTGCAGTTGAATGAGTCGCCG
pCDH-GFP-EccB5 N del-R	GCGGCCGCCTATTTCGGTACCACCAACTCTGCAGGGG
pCDH-GFP-EccB5 C del-F	ACAAGGATGACGATGACAAGCTCGAGGTGGCTGAAGAGAGCCGCGGGCAG
pCDH-GFP-EccB5 C del-R	GCGGCCGCCTAGTTCATCTCGGTCGCCGCGACCGGAATG
pMV261-EccB5 N del-F	ATGACGATGACAAGCTCGAGGTGCAGTTGAATGAGTCGCCGA
pMV261-EccB5 N del-R	TCACCATGAATTCTGCAGCTGGATCTTTCGGTACCACCAACT
pMV261-EccB5 C del-F	AAGGATGACGATGACAAGCTCGAGGTGGCTGAAGAGAGCCG
pMV261-EccB5 C del-R	TCACCATGAATTCTGCAGCTGGATCCTTCACCAACGACACCACCTTGTT
EccB5 (R406A)-Mut-F	CTGATCGGCTTGGGCGCCACTCGTGTCG
EccB5 (R406A)-Mut-R	CGACACGAGTGGGCGCCCAAGCCGATCAG
EccB5 (E434Q)-Mut-F	ACCCACCATAGCGACTGGGACGTTTGGGCCC
EccB5 (E434Q)-Mut-R	GGGCCCAAACGTCCCAGTCGCTATGGTGGGT
EccB5 (W434E)-Mut-F	CGGTCACCCACGCTAGCGATTCGGACGTTTGGG
EccB5 (W434E)-Mut-R	CCCAAACGTCCGAATCGCTAGCGTGGGTGACCG
pCDH-GFP-Rv2315c-F	GACGATGACAAGCTCGAGGTGACGCCAAAT
pCDH-GFP-Rv2315c-R	GCTCACCATGAATTCTGCAGCTGGATCACGGCCACCTTCGGTGCGCGTGT
